# Genome size, rather than sociality, predicts the turnover of duplicated genes in termites and hymenopterans

**DOI:** 10.64898/2026.07.20.739705

**Authors:** Cong Liu, Cédric Aumont, Yi-Ming Weng, Alina A. Mikhailova, Aleš Buček, Jan Šobotník, Mark C. Harrison, Dino P. McMahon, Simon Hellemans, Thomas Bourguignon

**Affiliations:** Okinawa Institute of Science & Technology Graduate University, 1919-1 Tancha, Onna-son, 904-0495 Okinawa, Japan; Institute for Evolution and Biodiversity, University of Münster, Hüfferstraße 1, 48149 Münster, Germany; Department for Materials and the Environment, BAM Federal Institute for Materials Research and Testing, 12205, Berlin, Germany; Biology Centre of the Czech Academy of Sciences, Institute of Entomology, České Budějovice, 37001, Czech Republic; Faculty of Tropical AgriSciences, Czech University of Life Sciences, Kamýcká 129, 16521 Prague, Czech Republic; Centre for Discoveries in Life Sciences, Coventry University, Coventry, UK; Institute of Biology, Freie Universität Berlin, 14195, Berlin, Germany

## Abstract

Gene duplication is a major source of genetic variation and is considered as an important driver of evolutionary novelties, including eusociality in insects, such as ants, wasps, bees, and termites. However, it remains unclear whether selection acts to increase gene copy number in social insects. Here, we studied the paranomes, namely, the whole set of paralogous genes in a genome, of Blattodea and Hymenoptera. We estimated the rates of gene duplication and loss using the distribution of synonymous substitution rate of paralogous genes and showed that regardless of sociality, duplicated genes were lost more rapidly than expected under random drift, indicating that negative selection on duplicated genes is prevalent across Blattodea and Hymenoptera. The rates of gene duplication and loss varied independently of sociality levels, but were positively related to genome size, suggesting the expansion/contraction of gene families can be a side effect of genome expansion/contraction. These results call for a reevaluation of adaptative gene duplications.
