## Supplementary Tables for "Genome size, rather than sociality, predicts the turnover of duplicated genes in termites and hymenopterans"

### Sheet: S1
Table S1. Blattodea genomes.
Label	Genus	Species	Number of contigs/scaffolds	Genome assembly size (bp)	GC content (%)	N50	N90	L50	L90	BUSCO results of genome assembly	Number of genes	BUSCO of predicted peptide set	Ontogeny	Number of single-copy genes	Paranome size	Paranome richness	Number of intra-genome synteny blocks	Genes within intra-genome synteny blocks	Coefficient lambda	Coefficient a	log-likelihood	BIC	BICw
Aaca	Acanthotermes	acanthothorax	2425	1077454560	39.98	1860917	464746	170	595	C:99.6%[S:98.6%,D:1.0%],F:0.3%,M:0.1%,n:1367	16706	C:96.9%[S:95.4%,D:1.5%],F:1.5%,M:1.6%,n:1367	bifurcated	11423	3012	914	NA	NA	3.9282	1.40703	206.454	-397.999	1
Aban	Anoplotermes	banksi	23003	1305040085	40.85	278944	33340	1248	6294	C:95.3%[S:93.7%,D:1.6%],F:3.7%,M:1.0%,n:1367	23996	C:91.5%[S:89.6%,D:1.9%],F:5.2%,M:3.3%,n:1367	bifurcated	11222	7324	2280	NA	NA	3.63745	1.39801	259.622	-502.872	1
Abea	Amitermes	beaumonti	2061	1091919178	40.52	3553404	675087	90	347	C:99.5%[S:98.8%,D:0.7%],F:0.4%,M:0.1%,n:1367	17639	C:96.3%[S:95.6%,D:0.7%],F:2.3%,M:1.4%,n:1367	bifurcated	11427	3479	1073	NA	NA	3.83826	1.48225	263.479	-511.748	1
Apac	Anoplotermes	pacificus	7378	1360586879	40.9	57598581	6594566	11	24	C:99.5%[S:96.9%,D:2.6%],F:0.4%,M:0.1%,n:1367	19315	C:95.0%[S:92.2%,D:2.8%],F:1.5%,M:3.5%,n:1367	bifurcated	10969	4937	1481	284	4872	5.16844	1.58626	1093.65	-2171.33	1
Aunk	Acutidentitermes	osbomi	11730	1706126546	41.73	8240963	84052	41	1064	C:96.3%[S:93.7%,D:2.6%],F:2.3%,M:1.4%,n:1367	20816	C:92.0%[S:89.7%,D:2.3%],F:3.7%,M:4.3%,n:1367	bifurcated	10596	5980	1855	NA	NA	5.07088	1.60121	1103.95	-2191.78	1
Bori	Blatta	orientalis	9966	2879750572	35.53	124329708	19585775	10	28	C:99.3%[S:98.3%,D:1.0%],F:0.5%,M:0.2%,n:1367	31064	C:95.8%[S:94.9%,D:0.9%],F:1.8%,M:2.4%,n:1367	NA	13043	9802	2105	282	4396	3.25199	1.25541	-587.994	1193.53	1
Cbre	Cryptotermes	longicollis	814	926965433	41.21	46349575	29955183	9	18	C:99.7%[S:98.0%,D:1.7%],F:0.1%,M:0.2%,n:1367	15359	C:98.1%[S:96.4%,D:1.7%],F:0.6%,M:1.3%,n:1367	linear	11173	2976	889	139	2172	5.03371	1.6023	556.429	-1097.83	1
Ccav	Constrictotermes	cavifrons	37331	1323566175	40.85	167175	13490	1903	13954	C:90.7%[S:89.5%,D:1.2%],F:6.8%,M:2.5%,n:1367	22707	C:87.4%[S:86.2%,D:1.2%],F:7.5%,M:5.1%,n:1367	bifurcated	11153	6644	2453	NA	NA	3.694	1.38012	111.051	-206.708	1
Cges	Coptotermes	gestroi	939	848256217	40.62	41551176	27322450	9	19	C:99.4%[S:98.8%,D:0.6%],F:0.3%,M:0.3%,n:1367	15915	C:97.1%[S:96.3%,D:0.8%],F:1.4%,M:1.5%,n:1367	bifurcated	11519	2320	762	175	2768	2.76157	1.29468	-179.177	372.64	1
Cmer	Cryptocercus	meridianus	1286	819162476	38.17	70220005	31106465	6	12	C:99.5%[S:98.1%,D:1.4%],F:0.3%,M:0.2%,n:1367	15909	C:98.1%[S:96.6%,D:1.5%],F:0.2%,M:1.7%,n:1367	NA	11667	2931	972	140	2402	2.51225	1.04896	-480.538	975.682	1
Cpar	Cylindrotermes	parvignathus	3449	1298434658	41.16	2181996	388146	163	650	C:99.6%[S:97.7%,D:1.9%],F:0.4%,M:0.0%,n:1367	20223	C:95.7%[S:94.2%,D:1.5%],F:2.0%,M:2.3%,n:1367	bifurcated	11116	4902	1331	NA	NA	5.64103	1.80544	1295.95	-2575.9	1
Csp4	Coatitermes	aff. kartaboensis	3842	1046897394	40.27	48942395	24602652	10	21	C:99.3%[S:98.8%,D:0.5%],F:0.4%,M:0.3%,n:1367	17759	C:96.5%[S:95.8%,D:0.7%],F:1.5%,M:2.0%,n:1367	bifurcated	11587	3262	1040	204	3190	3.30235	1.31816	-1.58793	18.1802	1
Ctes	Coptotermes	testaceus	544	825537521	40.62	38613036	25506796	9	20	C:99.4%[S:99.0%,D:0.4%],F:0.4%,M:0.2%,n:1367	14817	C:97.2%[S:96.6%,D:0.6%],F:0.5%,M:2.3%,n:1367	bifurcated	11190	2063	721	173	2894	2.59109	1.22789	-212.409	438.725	1
Cwal	Cornitermes	walkeri	10503	1366194438	40.75	423112	70104	887	3872	C:96.2%[S:95.2%,D:1.0%],F:2.3%,M:1.5%,n:1367	21305	C:71.8%[S:70.4%,D:1.4%],F:17.2%,M:11.0%,n:1367	bifurcated	9603	8263	3143	NA	NA	2.50052	1.27691	-377.634	770.308	1
Dlon	Dolichorhinotermes	longilabius	2127	933631740	39.72	3245443	565720	77	312	C:99.2%[S:98.2%,D:1.0%],F:0.4%,M:0.4%,n:1367	15160	C:96.1%[S:95.2%,D:0.9%],F:1.5%,M:2.4%,n:1367	bifurcated	10692	2952	900	NA	NA	3.38741	1.4921	60.5315	-106.2	1
Eunk	Euhamitermes	sp.	12169	1252777263	40.64	787596	92919	422	2176	C:98.5%[S:97.5%,D:1.0%],F:1.2%,M:0.3%,n:1367	20943	C:95.7%[S:94.6%,D:1.1%],F:2.3%,M:2.0%,n:1367	bifurcated	11112	5503	1566	NA	NA	3.9003	1.33673	410.415	-804.75	1
Fval	Foraminitermes	valens	3814	1077590358	40.77	2112464	366608	147	551	C:99.2%[S:98.8%,D:0.4%],F:0.4%,M:0.4%,n:1367	16451	C:96.7%[S:96.0%,D:0.7%],F:1.2%,M:2.1%,n:1367	bifurcated	11009	3552	1120	NA	NA	4.45174	1.49218	444.988	-874.831	1
Gfus	Glyptotermes	fuscus	6518	949519036	41.34	1329643	186076	212	849	C:99.5%[S:97.9%,D:1.6%],F:0.4%,M:0.1%,n:1367	17056	C:96.7%[S:95.2%,D:1.5%],F:1.8%,M:1.5%,n:1367	linear	10832	3526	1078	NA	NA	3.58976	1.37855	86.4444	-157.609	1
Gocu	Glossotermes	oculatus	1000	774758453	41.49	2699765	839299	81	281	C:99.8%[S:99.3%,D:0.5%],F:0.1%,M:0.1%,n:1367	14279	C:96.7%[S:96.0%,D:0.7%],F:1.3%,M:2.0%,n:1367	linear	10656	1871	630	NA	NA	2.75782	1.19077	-168.766	351.34	1
Hsjo	Hodotermopsis	sjostedti	958	923783793	39.36	39550562	26235718	10	21	C:99.4%[S:99.0%,D:0.4%],F:0.1%,M:0.5%,n:1367	18327	C:97.3%[S:96.4%,D:0.9%],F:1.4%,M:1.3%,n:1367	linear	11402	3997	1173	153	2334	3.0633	1.3775	-188.623	392.774	1
Hten	Heterotermes	tenuis	1942	825659689	40.68	34381552	21732605	10	21	C:99.4%[S:99.0%,D:0.4%],F:0.3%,M:0.3%,n:1367	15144	C:96.8%[S:96.1%,D:0.7%],F:1.5%,M:1.7%,n:1367	bifurcated	11238	2405	823	150	2360	3.31256	1.28632	-33.8677	82.0711	1
Hunk	Hospitalitermes	sp.	12098	1241112237	39.65	495815	73905	712	3070	C:96.6%[S:95.8%,D:0.8%],F:2.4%,M:1.0%,n:1367	22222	C:83.7%[S:83.0%,D:0.7%],F:11.1%,M:5.2%,n:1367	bifurcated	11095	7103	2602	NA	NA	2.65418	1.41801	-276.491	568.356	1
Isch	Incisitermes	schwarzi	993	1065406442	41.07	52536658	28205079	9	19	C:99.4%[S:98.3%,D:1.1%],F:0.3%,M:0.3%,n:1367	16185	C:97.5%[S:96.5%,D:1.0%],F:1.0%,M:1.5%,n:1367	linear	11449	3329	1032	159	2526	4.39492	1.47299	384.266	-753.363	1
Iunk	Isognathotermes	planifrons	8572	1264117570	40.2	1202622	150559	268	1342	C:99.2%[S:97.7%,D:1.5%],F:0.5%,M:0.3%,n:1367	17721	C:95.6%[S:94.4%,D:1.2%],F:1.6%,M:2.8%,n:1367	bifurcated	11019	3937	1281	NA	NA	4.27457	1.41831	374.432	-733.719	1
Kfla	Kalotermes	flavicollis	4590	992322649	40.67	43047442	11522160	10	26	C:99.8%[S:97.7%,D:2.1%],F:0.1%,M:0.1%,n:1367	15866	C:97.5%[S:95.2%,D:2.3%],F:1.1%,M:1.4%,n:1367	linear	11251	3507	1037	140	2258	4.57108	1.48796	480.452	-945.636	1
Llab	Labiotermes	labralis	4099	1123430031	40.41	2144834	250887	134	670	C:99.5%[S:98.8%,D:0.7%],F:0.2%,M:0.3%,n:1367	18074	C:96.7%[S:96.1%,D:0.6%],F:1.5%,M:1.8%,n:1367	bifurcated	11514	3784	1180	NA	NA	3.71326	1.42976	220.41	-425.482	1
Lunk	Leptomyxotermes	doriae	9577	1373193086	40.73	842000	88000	465	2303	C:98.6%[S:97.4%,D:1.2%],F:1.0%,M:0.4%,n:1367	26016	C:95.4%[S:93.8%,D:1.6%],F:1.8%,M:2.8%,n:1367	bifurcated	12357	5095	1653	NA	NA	3.65984	1.32685	152.186	-288.682	1
Mdar	Mastotermes	darwiniensis	218	1014813696	40.58	22640888	11727783	16	40	C:99.5%[S:99.1%,D:0.4%],F:0.2%,M:0.3%,n:1367	13939	C:97.5%[S:96.5%,D:1.0%],F:0.7%,M:1.8%,n:1367	bifurcated	10975	1538	584	92	1488	2.08419	1.32978	-213.115	439.446	1
Mhub	Marginitermes	hubbardi	3984	1158186364	41.02	2266253	546762	149	534	C:99.2%[S:98.5%,D:0.7%],F:0.3%,M:0.5%,n:1367	15106	C:96.7%[S:96.0%,D:0.7%],F:1.3%,M:2.0%,n:1367	linear	10976	2552	867	NA	NA	3.06979	1.27058	-101.713	217.843	1
Mnat	Macrotermes	natalensis	1218	1142483221	39.91	54294921	37007070	10	20	C:99.4%[S:99.0%,D:0.4%],F:0.2%,M:0.4%,n:1367	16749	C:96.7%[S:96.0%,D:0.7%],F:1.0%,M:2.3%,n:1367	bifurcated	11350	2809	823	129	2100	4.08101	1.32379	247.079	-479.322	1
Munk	Microcerotermes	sp.	4409	1233977163	40.73	57309212	9562087	10	22	C:99.5%[S:97.7%,D:1.8%],F:0.4%,M:0.1%,n:1367	19336	C:95.1%[S:93.9%,D:1.2%],F:2.0%,M:2.9%,n:1367	bifurcated	11247	5000	1566	189	2988	4.23075	1.41381	488.716	-961.678	1
Ncas	Neotermes	castaneus	424	1157276465	41.02	66236806	28588825	7	17	C:99.5%[S:98.5%,D:1.0%],F:0.1%,M:0.4%,n:1367	16775	C:95.6%[S:94.4%,D:1.2%],F:2.2%,M:2.2%,n:1367	linear	11423	4113	1062	177	2818	4.9907	1.57376	798.079	-1580.4	1
Nluj	Nasutitermes	lujae	19131	1394473212	41.07	4024843	69450	85	1296	C:98.0%[S:97.0%,D:1.0%],F:1.8%,M:0.2%,n:1367	22777	C:95.1%[S:93.5%,D:1.6%],F:2.6%,M:2.3%,n:1367	bifurcated	12456	5288	1634	NA	NA	4.4912	1.48702	655.701	-1295.51	1
Ntar	Neocapritermes	taracua	2704	1419176337	40.44	70914951	47697454	7	16	C:98.3%[S:97.1%,D:1.2%],F:1.0%,M:0.7%,n:1367	20744	C:87.9%[S:86.9%,D:1.0%],F:7.2%,M:4.9%,n:1367	bifurcated	10843	6315	2251	212	3350	3.10925	1.39198	-72.5926	160.71	1
Ofor	Odontotermes	formosanus	481	1186690524	40.18	57597869	38562815	9	19	C:99.7%[S:98.5%,D:1.2%],F:0.2%,M:0.1%,n:1367	17380	C:95.4%[S:93.9%,D:1.5%],F:2.3%,M:2.3%,n:1367	bifurcated	11253	2962	924	148	2508	4.27463	1.53826	337.517	-660.106	1
Pada	Porotermes	adamsoni	2763	908506277	40.48	2089428	315611	117	525	C:99.4%[S:96.9%,D:2.5%],F:0.4%,M:0.2%,n:1367	16240	C:97.2%[S:95.2%,D:2.0%],F:1.2%,M:1.6%,n:1367	linear	10990	3429	1104	NA	NA	3.87764	1.34176	133.913	-252.748	1
PAsim	Paraneotermes	simplicicornis	4265	1117310826	40.19	3082774	657830	96	399	C:98.9%[S:97.8%,D:1.1%],F:0.4%,M:0.7%,n:1367	15283	C:95.7%[S:94.7%,D:1.0%],F:1.2%,M:3.1%,n:1367	linear	11287	2831	949	NA	NA	3.61733	1.36989	67.8733	-121.195	1
Pred	Promirotermes	redundans	14905	1192003722	40.35	45246147	382076	12	106	C:97.3%[S:96.1%,D:1.2%],F:2.1%,M:0.6%,n:1367	19632	C:93.3%[S:91.9%,D:1.4%],F:3.5%,M:3.2%,n:1367	bifurcated	11389	5076	1551	148	2264	4.16261	1.469	494.26	-972.729	1
PRsim	Prorhinotermes	simplex	204	836970560	39.74	28162173	17118449	11	25	C:99.5%[S:98.9%,D:0.6%],F:0.2%,M:0.3%,n:1367	14992	C:97.2%[S:96.8%,D:0.4%],F:1.0%,M:1.8%,n:1367	linear	11024	1820	643	118	1798	2.97096	1.36925	-100.545	214.827	1
Punk	Pericapritermes	sp.	100525	1606942343	41.39	56743	7889	6713	36027	C:92.3%[S:88.0%,D:4.3%],F:6.1%,M:1.6%,n:1367	25290	C:84.9%[S:82.9%,D:2.0%],F:9.7%,M:5.4%,n:1367	bifurcated	10104	9479	3262	NA	NA	5.19819	1.57769	1498.32	-2979.99	1
Rebo	Roisinitermes	ebogoensis	4860	1023659836	41.28	2219597	263075	133	585	C:99.2%[S:97.7%,D:1.5%],F:0.6%,M:0.2%,n:1367	15998	C:95.6%[S:94.4%,D:1.2%],F:2.9%,M:1.5%,n:1367	linear	11047	3978	1102	NA	NA	5.33112	1.70284	902.338	-1789.13	1
Rfla	Reticulitermes	flavipes	2575	892764436	40.02	40591185	25288276	10	21	C:99.6%[S:98.9%,D:0.7%],F:0.3%,M:0.1%,n:1367	16914	C:97.7%[S:96.6%,D:1.1%],F:0.8%,M:1.5%,n:1367	bifurcated	11209	2690	920	151	2332	3.96477	1.37758	142.531	-270.468	1
Shal	Stylotermes	halumicus	2097	674583002	39.75	1195970	305314	165	580	C:99.1%[S:98.7%,D:0.4%],F:0.5%,M:0.4%,n:1367	14508	C:96.4%[S:95.7%,D:0.7%],F:2.0%,M:1.6%,n:1367	linear	10618	2420	906	NA	NA	1.96925	1.37788	-263.276	540.204	0.999999
Shey	Silvestritermes	heyeri	7592	1354886942	39.88	1490649	147886	240	1290	C:99.1%[S:97.7%,D:1.4%],F:0.4%,M:0.5%,n:1367	22543	C:95.7%[S:94.3%,D:1.4%],F:1.8%,M:2.5%,n:1367	bifurcated	11610	6001	1602	NA	NA	4.87439	1.61742	1195.01	-2373.61	1
Ssph	Sphaerotermes	sphaerothorax	4928	1174263598	40.73	51839014	1780369	8	40	C:99.2%[S:98.2%,D:1.0%],F:0.4%,M:0.4%,n:1367	18306	C:96.9%[S:95.9%,D:1.0%],F:1.2%,M:1.9%,n:1367	bifurcated	11356	3557	1122	133	1986	4.2016	1.49493	320.415	-625.664	1
Svic	Stolotermes	victoriensis	9479	910065784	40.55	1056207	199342	261	941	C:98.9%[S:96.3%,D:2.6%],F:0.8%,M:0.3%,n:1367	16562	C:96.7%[S:94.7%,D:2.0%],F:1.7%,M:1.6%,n:1367	linear	10722	3647	1246	NA	NA	3.9405	1.32583	234.067	-453.037	1
Znev	Zootermopsis	nevadensis	455	481397910	38.56	20068475	11805073	11	22	C:99.4%[S:98.8%,D:0.6%],F:0.4%,M:0.2%,n:1367	14272	C:98.2%[S:97.5%,D:0.7%],F:0.4%,M:1.4%,n:1367	linear	10890	2122	616	112	1636	3.73308	1.44997	95.0837	-175.847	1

### Sheet: S2
Table S2. Hymenoptera genomes.
Label	TaxID	RefSeq ID	Genus	Species	Superfamily	Family	Subfamily	Sociality	Number of contigs/scaffolds	Genome assembly size (bp)	GC content (%)	N50	N90	L50	L90	BUSCO results of genome assembly	Number of genes	BUSCO of predicted peptide set	Number of single-copy genes	Paranome size	Paranome richness	Number of intra-genome synteny blocks	Genes within intra-genome synteny blocks	Coefficient lambda	Coefficient a	log-likelihood	BIC	BIC weight
Acam	1862682	GCA_029168295.1	Andrena	camellia	Apoidea	Andrenidae	Andreninae	Solitary	50	340729732	42.25	47435167	32781500	3	6	C:99.1%[S:99.0%,D:0.1%],F:0.2%,M:0.7%,n:1367	22283	C:93.9%[S:93.8%,D:0.1%],F:0.4%,M:5.7%,n:1367	10501	9917	1560	602	7264	4.56238	1.45257	1058.5	-2099.36	1
Acer	7461	GCA_011100585.1	Apis	cerana	Apoidea	Apidae	Apini	Social	126	215670033	32.78	13171513	10403347	7	14	C:99.4%[S:99.3%,D:0.1%],F:0.1%,M:0.5%,n:1367	27641	C:97.5%[S:97.3%,D:0.2%],F:0.5%,M:2.0%,n:1367	17410	1024	377	75	1148	1.31887	0	-288.566	583.121	0.80591
Aflo	7463	GCA_000184785.3	Apis	florea	Apoidea	Apidae	Apini	Social	6984	229015090	33.73	2863240	408885	22	99	C:98.6%[S:98.5%,D:0.1%],F:0.6%,M:0.8%,n:1367	9759	C:94.7%[S:94.3%,D:0.4%],F:0.4%,M:4.9%,n:1367	8703	924	357	77	1146	1.11388	0	-251.586	508.815	NA
Alab	183418	GCA_014066325.1	Apis	laboriosa	Apoidea	Apidae	Apini	Social	4376	226063288	32.22	3339770	719673	21	73	C:99.3%[S:99.1%,D:0.2%],F:0.0%,M:0.7%,n:1367	36869	C:98.8%[S:98.5%,D:0.3%],F:0.1%,M:1.1%,n:1367	18684	1475	614	85	1210	1.17842	0	-338.511	683.025	0.937019
Amel	7460	GCA_003254395.2	Apis	mellifera	Apoidea	Apidae	Apini	Social	177	225250884	32.53	13619445	10670842	7	14	C:99.4%[S:99.3%,D:0.1%],F:0.0%,M:0.6%,n:1367	9392	C:95.5%[S:95.2%,D:0.3%],F:0.5%,M:4.0%,n:1367	8762	581	201	66	1070	1.19049	0	-224.573	454.753	NA
Bdah	85658	GCA_037178635.1	Bombus	dahlbomii	Apoidea	Apidae	Bombini	Social	20	274050013	36.64	17299723	11609214	7	15	C:98.8%[S:98.5%,D:0.3%],F:0.1%,M:1.1%,n:1367	19894	C:97.1%[S:96.6%,D:0.5%],F:0.3%,M:2.6%,n:1367	13395	5107	988	315	6432	5.25942	1.74398	1200.17	-2383.96	1
Bhor	85660	GCA_905332935.1	Bombus	hortorum	Apoidea	Apidae	Bombini	Social	43	296312814	37.96	17016242	6049329	8	18	C:99.3%[S:99.0%,D:0.3%],F:0.0%,M:0.7%,n:1367	21530	C:98.4%[S:98.0%,D:0.4%],F:0.1%,M:1.5%,n:1367	12857	6733	926	462	10086	16.3604	3.69572	6896	-13774.9	1
Bimp	132113	GCA_000188095.4	Bombus	impatiens	Apoidea	Apidae	Bombini	Social	5460	246856484	37.76	1399493	211141	54	212	C:99.2%[S:99.0%,D:0.2%],F:0.1%,M:0.7%,n:1367	9883	C:94.8%[S:94.6%,D:0.2%],F:0.1%,M:5.1%,n:1367	8902	909	313	NA	NA	1.15273	1.16031	-261.147	534.486	0.852656
Bmus	203813	GCA_963971185.1	Bombus	muscorum	Apoidea	Apidae	Bombini	Social	38	317697559	36.82	19019874	12512728	8	15	C:99.0%[S:98.9%,D:0.1%],F:0.2%,M:0.8%,n:1367	24147	C:95.6%[S:95.2%,D:0.4%],F:0.3%,M:4.1%,n:1367	13916	7958	1146	730	17612	12.7712	3.10585	6716.2	-13414.9	1
Bter	30195	GCA_000214255.1	Bombus	terrestris	Apoidea	Apidae	Bombini	Social	5609	248654244	37.51	12868931	1554602	9	22	C:99.1%[S:99.0%,D:0.1%],F:0.3%,M:0.6%,n:1367	9631	C:94.0%[S:93.6%,D:0.4%],F:0.6%,M:5.4%,n:1367	8751	797	282	66	980	1.05754	1.08198	-239.375	490.538	0.630686
Ccal	156304	GCA_001652005.1	Ceratina	calcarata	Apoidea	Apidae	Xylocopinae	Solitary	50568	199936949	41.09	632424	3741	82	2374	C:97.8%[S:95.8%,D:2.0%],F:1.0%,M:1.2%,n:1367	9976	C:94.2%[S:91.9%,D:2.3%],F:0.7%,M:5.1%,n:1367	8439	1372	518	NA	NA	2.97139	1.12466	-153.979	320.875	1
Hlab	597456	GCA_001263275.1	Habropoda	laboriosa	Apoidea	Apidae	Anthophorinae	Solitary	27566	296954667	39.28	1784116	262481	47	190	C:98.5%[S:98.2%,D:0.3%],F:0.7%,M:0.8%,n:1367	9306	C:94.6%[S:94.4%,D:0.2%],F:0.4%,M:5.0%,n:1367	8594	643	234	NA	NA	1.04966	0.840023	-228.89	468.909	0.993316
Mbee	415722	GCA_032399605.1	Melipona	beecheii	Apoidea	Apidae	Meliponini	Social	507	255127976	38.98	8242140	1947661	10	34	C:98.8%[S:98.3%,D:0.5%],F:0.2%,M:1.0%,n:1367	17108	C:97.3%[S:96.9%,D:0.4%],F:0.4%,M:2.3%,n:1367	12272	3173	849	142	2020	1.31655	1.45574	-669.106	1353.15	0.999955
Mbic	60889	GCA_030673865.1	Melipona	bicolor	Apoidea	Apidae	Meliponini	Social	241	259877319	38.45	6226454	1474870	12	42	C:98.2%[S:97.6%,D:0.6%],F:0.1%,M:1.7%,n:1367	24351	C:95.3%[S:94.8%,D:0.5%],F:0.5%,M:4.2%,n:1367	13575	4522	1119	340	4626	3.19149	1.37291	-126.385	268.56	1
Ngoo	544954	GCA_963969485.1	Nomada	goodeniana	Apoidea	Apidae	Nomadinae	Solitary	203	216389001	43.19	27135048	20236339	4	8	C:99.1%[S:98.9%,D:0.2%],F:0.1%,M:0.8%,n:1367	14611	C:96.4%[S:96.2%,D:0.2%],F:0.4%,M:3.2%,n:1367	10259	3532	700	237	3068	4.72999	1.53577	417.939	-820.445	1
Xvio	135666	GCA_963969225.2	Xylocopa	violacea	Apoidea	Apidae	Xylocopinae	Solitary	1301	1020530045	43.06	11416998	561230	19	192	C:99.3%[S:98.7%,D:0.6%],F:0.2%,M:0.5%,n:1367	18007	C:98.1%[S:97.4%,D:0.7%],F:0.1%,M:1.8%,n:1367	10272	6142	717	NA	NA	16.1191	3.38085	6515.27	-13013.5	1
Csis	1118640	GCA_949987625.1	Chalcis	sispes	Chalcidoidea	Chalcididae	Chalcidinae	Solitary	14	412410240	33.91	75805882	69969611	3	5	C:98.7%[S:98.3%,D:0.4%],F:0.4%,M:0.9%,n:1367	40785	C:91.6%[S:90.8%,D:0.8%],F:1.5%,M:6.9%,n:1367	10266	22978	3020	431	6950	4.0143	1.49178	2895.38	-5771.12	1
Hros	212591	GCA_963989215.1	Hedychridium	roseum	Chrysidoidea	Chrysididae	Chrysidinae	Solitary	21	174745474	42.63	10562532	7601144	8	16	C:99.3%[S:99.0%,D:0.3%],F:0.1%,M:0.6%,n:1367	16588	C:96.4%[S:96.0%,D:0.4%],F:0.1%,M:3.5%,n:1367	10002	5380	911	485	6446	3.3996	1.23577	-307.558	631.361	1
Ccet	2494894	GCA_963675795.1	Crossocerus	cetratus	Apoidea	Crabronidae	Crabroninae	Solitary	117	251162441	48	23005845	17386322	5	10	C:98.8%[S:98.6%,D:0.2%],F:0.1%,M:1.1%,n:1367	17210	C:98.0%[S:97.7%,D:0.3%],F:0.2%,M:1.8%,n:1367	9794	6999	906	1041	15896	7.72053	2.00877	2959.69	-5902.22	1
Tatt	1889570	GCA_963989405.1	Trypoxylon	attenuatum	Apoidea	Crabronidae	Crabroninae	Solitary	210	217843487	43.16	36403616	10504608	3	9	C:98.4%[S:98.0%,D:0.4%],F:0.4%,M:1.2%,n:1367	17570	C:97.1%[S:96.7%,D:0.4%],F:0.3%,M:2.6%,n:1367	10045	5831	883	557	7196	4.69682	1.48346	543.694	-1070.76	1
Acep	12957	GCA_000143395.2	Atta	cephalotes	Formicoidea	Formicidae	Myrmicinae	Social	2835	317671980	32.57	5154485	1082584	21	71	C:97.6%[S:97.1%,D:0.5%],F:1.0%,M:1.4%,n:1367	9884	C:94.9%[S:94.5%,D:0.4%],F:0.6%,M:4.5%,n:1367	8697	1138	334	128	2166	1.34789	0	-457.352	921.184	NA
Agra	354296	GCA_031304115.1	Anoplolepis	gracilipes	Formicoidea	Formicidae	Formicinae	Social	3505	243919194	33.85	2665398	76809	26	245	C:99.6%[S:98.7%,D:0.9%],F:0.1%,M:0.3%,n:1367	41741	C:96.4%[S:95.4%,D:1.0%],F:0.0%,M:3.6%,n:1367	20044	12574	2499	NA	NA	3.39651	1.36378	-86.6369	191.274	1
Fsel	208979	GCA_009859135.1	Formica	selysi	Formicoidea	Formicidae	Formicinae	Social	498	290468881	36.26	7915200	216056	14	91	C:98.9%[S:96.9%,D:2.0%],F:0.3%,M:0.8%,n:1367	31572	C:96.6%[S:94.5%,D:2.1%],F:1.0%,M:2.4%,n:1367	19130	6952	1988	192	2706	3.52982	1.23764	-264.825	545.848	1
Lpla	488582	GCA_963971435.1	Lasius	platythorax	Formicoidea	Formicidae	Formicinae	Social	201	288694583	36.67	20725720	14048015	7	14	C:98.4%[S:97.7%,D:0.7%],F:0.4%,M:1.2%,n:1367	48218	C:95.7%[S:95.0%,D:0.7%],F:0.3%,M:4.0%,n:1367	18214	23751	3781	2803	39698	5.60313	1.72228	5864.38	-11709.3	1
Mpha	307658	GCA_013373865.1	Monomorium	pharaonis	Formicoidea	Formicidae	Myrmicinae	Social	439	325426562	36.34	14474903	1219466	6	33	C:99.0%[S:95.4%,D:3.6%],F:0.2%,M:0.8%,n:1367	30466	C:95.4%[S:92.6%,D:2.8%],F:1.0%,M:3.6%,n:1367	13546	6386	1954	207	2724	3.34383	1.23096	-349.441	715.086	1
Obir	2015173	GCA_003672135.1	Ooceraea	biroi	Formicoidea	Formicidae	Dorylinae	Social	139	223876465	41.31	16888278	13632444	6	12	C:98.5%[S:96.2%,D:2.3%],F:0.5%,M:1.0%,n:1367	11308	C:96.4%[S:94.5%,D:1.9%],F:0.2%,M:3.4%,n:1367	8723	2385	657	170	2882	2.86381	1.17328	-299.406	613.289	1
Pimp	262038	GCA_030444845.1	Prenolepis	imparis	Formicoidea	Formicidae	Formicinae	Social	787	327284298	35.46	18679404	233660	8	48	C:99.2%[S:98.6%,D:0.6%],F:0.1%,M:0.7%,n:1367	46108	C:91.9%[S:91.1%,D:0.8%],F:0.5%,M:7.6%,n:1367	17997	21406	3202	2631	39568	8.26687	2.25259	10571.4	-21123.4	1
Pmex	615972	GCA_030449975.1	Polyergus	mexicanus	Formicoidea	Formicidae	Formicinae	Social	365	252325709	36.28	10364369	5002980	11	25	C:97.5%[S:96.0%,D:1.5%],F:0.4%,M:2.1%,n:1367	41896	C:94.5%[S:93.0%,D:1.5%],F:0.7%,M:4.8%,n:1367	19155	16027	2524	2506	34786	10.8667	2.64645	11578.3	-23137.9	1
Sinv	13686	GCA_016802725.1	Solenopsis	invicta	Formicoidea	Formicidae	Myrmicinae	Social	219	378101515	36.24	26227205	17670060	7	14	C:99.2%[S:97.4%,D:1.8%],F:0.3%,M:0.5%,n:1367	14010	C:95.1%[S:93.6%,D:1.5%],F:0.4%,M:4.5%,n:1367	8809	4906	985	420	6622	3.67921	1.29971	-41.8098	99.7943	1
Tsep	34720	GCA_001594115.1	Trachymyrmex	septentrionalis	Formicoidea	Formicidae	Myrmicinae	Social	5836	291747019	34.45	2520094	374882	31	142	C:99.3%[S:99.0%,D:0.3%],F:0.0%,M:0.7%,n:1367	10452	C:97.1%[S:96.9%,D:0.2%],F:0.1%,M:2.8%,n:1367	8857	1481	414	NA	NA	1.709	1.22777	-387.592	788.843	1
Lvil	88523	GCA_963971365.1	Lasioglossum	villosulum	Apoidea	Halictidae	Halictinae	Solitary	192	458521248	40.77	40458598	2349000	5	15	C:98.7%[S:98.0%,D:0.7%],F:0.4%,M:0.9%,n:1367	31966	C:90.8%[S:90.1%,D:0.7%],F:0.2%,M:9.0%,n:1367	10805	13840	1950	607	7962	7.52868	1.98843	6138.61	-12258.7	1
Mlag	1618191	GCA_036983795.1	Megachile	lagopoda	Apoidea	Megachilidae	Megachilinae	Solitary	266	256824940	36.68	15602900	11062100	7	15	C:99.1%[S:99.0%,D:0.1%],F:0.1%,M:0.8%,n:1367	24695	C:92.8%[S:92.7%,D:0.1%],F:0.3%,M:6.9%,n:1367	12675	4041	1048	190	2544	2.49552	1.09521	-626.102	1267.39	1
Pper	1747324	GCA_963942575.1	Priocnemis	perturbator	Pompiloidea	Pompilidae	Pepsinae	Solitary	480	391644865	46.14	16133428	535000	11	80	C:99.0%[S:98.9%,D:0.1%],F:0.2%,M:0.8%,n:1367	22214	C:97.3%[S:97.1%,D:0.2%],F:0.1%,M:2.6%,n:1367	10251	10804	1425	653	10268	6.06682	1.70578	3090.83	-6163.67	1
Ospi	1348599	GCA_032403825.1	Odynerus	spinipes	Vespoidea	Vespidae	Eumeninae	Solitary	5283	168455862	40.75	3637188	407799	12	63	C:99.3%[S:99.0%,D:0.3%],F:0.1%,M:0.6%,n:1367	12812	C:98.8%[S:98.5%,D:0.3%],F:0.0%,M:1.2%,n:1367	10025	2422	638	69	1104	1.26526	0.885957	-809.71	1633.38	1
Pdom	743375	GCA_001465965.1	Polistes	dominula	Vespoidea	Vespidae	Polistinae	Social	1483	208026220	30.77	1625592	274443	37	151	C:99.5%[S:99.0%,D:0.5%],F:0.1%,M:0.4%,n:1367	9423	C:95.0%[S:94.5%,D:0.5%],F:0.4%,M:4.6%,n:1367	8576	789	273	NA	NA	1.21402	1.16554	-222.216	456.344	0.903335
Pdor	34729	GCA_010416905.1	Polistes	dorsalis	Vespoidea	Vespidae	Polistinae	Social	5129	209288276	32.54	5372633	143534	13	74	C:99.1%[S:98.5%,D:0.6%],F:0.1%,M:0.8%,n:1367	14250	C:98.7%[S:98.0%,D:0.7%],F:0.0%,M:1.3%,n:1367	11295	2081	671	53	710	2.7561	1.19206	-226.152	466.14	1
Pfus	30207	GCA_010416935.1	Polistes	fuscatus	Vespoidea	Vespidae	Polistinae	Social	187	219116742	32.74	9116088	2587768	8	26	C:99.0%[S:98.0%,D:1.0%],F:0.1%,M:0.9%,n:1367	14469	C:98.3%[S:97.3%,D:1.0%],F:0.7%,M:1.0%,n:1367	11178	2713	772	227	3498	4.12284	1.44081	121.876	-229.189	1
Pmet	91422	GCA_010416925.1	Polistes	metricus	Vespoidea	Vespidae	Polistinae	Social	216	219838961	32.35	4634047	734381	14	51	C:99.1%[S:98.0%,D:1.1%],F:0.1%,M:0.8%,n:1367	13947	C:98.7%[S:97.4%,D:1.3%],F:0.3%,M:1.0%,n:1367	11158	2292	661	175	2562	4.25825	1.46035	129.493	-244.662	1
Vman	7446	GCA_014083535.1	Vespa	mandarinia	Vespoidea	Vespidae	Vespinae	Social	268	247731252	30.55	2778186	422767	26	115	C:99.2%[S:98.8%,D:0.4%],F:0.1%,M:0.7%,n:1367	12317	C:98.6%[S:98.2%,D:0.4%],F:0.3%,M:1.1%,n:1367	9790	1477	449	NA	NA	2.0726	1.09542	-298.976	611.27	1
Vpen	30213	GCA_014466175.1	Vespula	pensylvanica	Vespoidea	Vespidae	Vespinae	Social	222	179370016	34.39	8532720	3855814	8	20	C:99.5%[S:99.3%,D:0.2%],F:0.0%,M:0.5%,n:1367	12057	C:98.5%[S:98.2%,D:0.3%],F:0.1%,M:1.4%,n:1367	10388	1281	476	106	1732	1.20226	0	-402.189	810.579	NA
Vvul	7454	GCA_905475345.1	Vespula	vulgaris	Vespoidea	Vespidae	Vespinae	Social	28	188204803	34.62	8749684	4097054	8	21	C:99.3%[S:98.9%,D:0.4%],F:0.0%,M:0.7%,n:1367	11722	C:97.7%[S:97.1%,D:0.6%],F:0.6%,M:1.7%,n:1367	9836	1488	457	163	3024	2.77662	1.13635	-185.64	384.631	1

### Sheet: S3
Table S3. Time calibrations used for the Hymenoptera phylogenetic tree, extracted from timetree.org. It was provided to IQ-TREE as option "--date".
Pper,Vvul	-149
Vman,Pfus	-73
Obir,Amel	-165
Tsep,Acep	-14.21
Sinv,Mpha	-54
Pimp,Lpla	-71.2
Fsel,Pmex	-47
Lvil,Amel	-115
Hlab,Ngoo	-99.5
Xvio,Ccal	-79.7
Aflo,Amel	-22.24
Mbee,Mbic	-20.99
Bimp,Bmus	-13.15
Bimp,Mbee	-65
Amel,Bimp	-82

### Sheet: S4
Table S4: Phylogenetic generalized least squares.
Formula: Termite paranome size ~ genome size + ontogeny	Value	Stabdard error	t-value	p-value
Intercept	-3100.27	1686.05	-1.83878	0.0730259
genome size	6.01027e-06	1.17829e-06	5.10084	7.66867e-06
ontogeny	531.631	1038.65	0.511848	0.611438
R square for prediction: 0.5952168
Formula: Termite paranome richness ~ genome size + ontogeny	Value	Stabdard error	t-value	p-value
Intercept	-1187.17	687.837	-1.72594	0.091709
genome size	2.09919e-06	4.80692e-07	4.36702	8.06447e-05
ontogeny	233.421	423.725	0.550878	0.584636
R square for prediction: 0.4750307
Formula: Hymenoptera paranome size ~ genome size + sociality	Value	Stabdard error	t-value	p-value
Intercept	-4108.05	4802.3	-0.855435	0.397816
genome size	4.9554e-05	1.26898e-05	3.90502	0.000385231
sociality	-1094.52	2487	-0.440094	0.662429
R square for prediction: 0.6586105
Formula: Hymenoptera paranome richness ~ genome size + sociality	Value	Stabdard error	t-value	p-value
Intercept	-58.5251	698.247	-0.0838171	0.933654
genome size	5.42567e-06	1.84508e-06	2.94061	0.00561957
sociality	-46.5474	361.606	-0.128724	0.898273
R square for prediction: 0.6879862
Formula: Termite coefficient lambda ~ genome size + ontogeny	Value	Stabdard error	t-value	p-value
Intercept	1.95893	1.14639	1.70878	0.094873
genome size	1.53045e-09	8.01151e-10	1.91031	0.0629365
ontogeny	-0.106425	0.706205	-0.150699	0.880934
R square for prediction: 0.1099548
Formula: Termite coefficient a ~ genome size + ontogeny	Value	Stabdard error	t-value	p-value
Intercept	1.25218	0.178244	7.02506	1.33846e-08
genome size	1.69044e-10	1.24565e-10	1.35708	0.182006
ontogeny	-0.0350248	0.109803	-0.318979	0.751324
R square for prediction: -0.06531824
Formula: Hymenoptera coefficient lambda ~ genome size + sociality	Value	Stabdard error	t-value	p-value
Intercept	-11.0952	6.52411	-1.70065	0.0974006
genome size	5.42343e-08	1.64905e-08	3.28882	0.00221286
sociality	-0.22548	3.23187	-0.0697676	0.944754
R square for prediction: -0.1879491
Formula: Hymenoptera coefficient a ~ genome size + sociality	Value	Stabdard error	t-value	p-value
Intercept	-1.39847	1.34008	-1.04358	0.303453
genome size	9.72393e-09	3.38722e-09	2.87077	0.00673519
sociality	0.0443066	0.663839	0.066743	0.947146
R square for prediction: 0.1141541

### Sheet: S5
Table S5: Simulation-based phylogenetic analysis of variance.
Formula	F-statistics	p-value based on simulation
Termite paranome size ~ ontogeny	8.10853	0.372333
Termite paranome richness ~ ontogeny	7.91935	0.381667
Hymenoptera paranome size ~ sociality	1.07796	0.489667
Hymenoptera paranome richness ~ sociality	0.113459	0.818667
Termite coefficient lambda ~ ontogeny	0.076792	0.933
Termite coefficient a ~ ontogeny	0.119193	0.918
Hymenoptera coefficient lambda ~ sociality	0.073005	0.863667
Hymenoptera coefficient a ~ sociality	0.277403	0.722667

### Sheet: S6
Table S6: Spearman's correlation test using phylogenetic independent contrasts.
Formula	Spearman's rho	p-value
Termite paranome size ~ genome size	0.573925	6.327e-05
Termite paranome richness ~ genome size	0.497365	0.0005978
Hymenoptera paranome size ~ genome size	0.417611	0.00863
Hymenoptera paranome richness ~ genome size	0.362551	0.0239
Termite coefficient lambda ~ genome size	0.30444	0.04494
Termite coefficient a ~ genome size	0.202537	0.1868
Hymenoptera coefficient lambda ~ genome size	0.480162	0.002216
Hymenoptera coefficient a ~ genome size	0.451913	0.003876

### Sheet: S7
Table S7: Time-calibrated phylogenetic trees for Blattodea and Hymenoptera.
(Chalcis_sispes:215,(Hedychridium_roseum:209.63,((Priocnemis_perturbator:149,(Odynerus_spinipes:73,((Vespa_mandarinia:35.8494,(Vespula_vulgaris:6.82937,Vespula_pensylvanica:6.82937):29.02):37.1506,(Polistes_dominula:19.0035,(Polistes_dorsalis:3.47037,(Polistes_metricus:1.17272,Polistes_fuscatus:1.17272):2.29764):15.5331):53.9965):0):76):17.2067,((Ooceraea_biroi:88.8161,(((Trachymyrmex_septentrion…
(Bori:232.7281,(Cmer:176.8787,(Mdar:145.2872,(((Hsjo:57.7944,Znev:57.7944):21.2831,(Pada:47.4773,Svic:47.4773):31.6002):58.523,((Kfla:72.6813,(PAsim:61.9459,(Gfus:57.6709,(Ncas:49.0475,((Isch:36.2864,Cbre:36.2864):5.3019,(Mhub:34.8848,Rebo:34.8848):6.7036):7.4592):8.6233):4.275):10.7354):48.111,(Shal:93.9819,((Dlon:76.1065,Gocu:76.1065):8.2642,(PRsim:81.8418,((Rfla:60.187,(Hten:26.9351,(Ctes:15.7…
